# Vertical inhibition of the autophagy pathway impairs growth and enhances sensitivity to mTORC1 inhibition in pancreatic ductal adenocarcinoma

**DOI:** 10.64898/2026.06.28.734981

**Authors:** Mallory K. Roach, Seamus E. Degan, Jonathan M. DeLiberty, Lily M. Pita, Noah L. Pieper, Runying Yang, Khalilah E. Taylor, Elyse G. Schechter, Ryan Robb, Mariaelena Pierobon, Clint A. Stalnecker, Emanuel F. Petricoin, Kirsten L. Bryant

**Author notes:** **Corresponding Author:** Kirsten L. Bryant: Lineberger Comprehensive Cancer Center, 450 West Drive, Chapel Hill, NC, 27599.

## Abstract

Pancreatic ductal adenocarcinoma (PDAC) is dependent on autophagy for growth. Chloroquine/Hydroxychloroquine (CQ/HCQ), the sole FDA-approved autophagy inhibitors, have shown limited clinical efficacy as cancer therapies. To identify approaches to improve PDAC response to CQ, we performed a CQ-anchored, CRISPR-Cas9 mediated loss-of-function screen. We identified that the loss of genes encoding proteins upstream in the autophagy pathway enhanced CQ-mediated growth suppression. This indicated that simultaneous targeting of two distinct nodes of the same pathway, vertical inhibition, may be a more effective strategy than single node inhibition. We demonstrated that genetic loss or pharmacological inhibition of VPS34, a protein necessary for autophagosome nucleation, sensitized PDAC cells to inhibitors of the terminal stage of the autophagy pathway, including CQ and an inhibitor of PIKfyve. We extended this concept to the initiation complex and demonstrated that ULK1/2 inhibition synergized with CQ and PIKfyve inhibition to impair PDAC cell growth and increase apoptosis. Anticipating mechanisms of resistance to vertical autophagy inhibition, we performed reverse-phase protein array profiling and identified that vertical inhibition of the autophagy pathway resulted in enhanced activation of the PI3K-AKT-mTORC1 signaling pathway. Increased mTORC1 signaling resulted in heightened sensitivity to bi-steric mTORC1 inhibition in both cell line and organoid models of PDAC. This study identifies novel anti-autophagy inhibitor combinations that may improve the clinical efficacy of autophagy inhibition for PDAC treatment.

**IMPLICATIONS:** Vertical inhibition of the autophagy pathway reduces pancreatic cancer cell growth, increases apoptosis, and enhances sensitivity to mTORC1 inhibition; thereby representing a novel therapeutic strategy for autophagy-driven pancreatic cancer.
