## Supplemental Table 1 for "Vertical inhibition of the autophagy pathway impairs growth and enhances sensitivity to mTORC1 inhibition in pancreatic ductal adenocarcinoma"

### Sheet: Cell LInes
Key Resources - Cell Lines & Organoids
Cell Line/Organoid	Procurement	RRID	Culture Medium
MIA PaCa-2	ATCC	CVCL_0428	DMEM
PANC-1	ATCC	CVCL_0480	DMEM
HPAC	ATCC	CVCL_3517	DMEM
HEK293T	ATCC	CVCL_0063	DMEM
Pa01C	Dr. Anirban Maitra - University of Texas, MD Anderson Cancer Center	-	DMEM
Pa14C	Dr. Anirban Maitra - University of Texas, MD Anderson Cancer Center	-	DMEM
Pa02C	Dr. Anirban Maitra - University of Texas, MD Anderson Cancer Center	-	DMEM
Pa16C	Dr. Anirban Maitra - University of Texas, MD Anderson Cancer Center	-	DMEM
hT105	Dr. David Tuveson - Cold Spring Harbor Laboratory	-	Conditioned DMEM
hm1A	Dr. David Tuveson - Cold Spring Harbor Laboratory	-	Conditioned DMEM
PT3	Dr. Calvin Kuo - Stanford University	-	Conditioned DMEM

### Sheet: Antibodies
Key Resources - Antibodies
Antibody	Source	RRID	Species
LC3B	Cell Signaling Technology	AB_915950	Rabbit
SQSTM1/p62	Cell Signaling Technology	AB_10624872	Rabbit
VPS34	Genetex	AB_2886028	Rabbit
Phospho-Atg14 (Ser 29)	Cell Signaling Technology	AB_2800182	Rabbit
ATG14	Cell Signaling Technology	AB_2737056	Rabbit
Vinculin	Sigma	AB_10603627	Mouse
Phospho-4EBP1 (Thr37/46)	Cell Signaling Technology	AB_330985	Rabbit
4EBP1	Cell Signaling Technology	AB_2097841	Rabbit
phospho-S6 Ribosomal Protein (S235/236)	Cell Signaling Technology	AB_331679	Rabbit
S6 Ribosomal Protein	Cell Signaling Technology	AB_2238583	Mouse

### Sheet: Recombinant DNA
Key Resources - Recombinant DNA
Construct	Source	RRID
pBABE-puro mCherry-EGFP-LC3B	Addgene	Addgene_22418
pMRX-IP-GFP-LC3-RFP-LC3ΔG	Addgene	Addgene_84572
pMXs-puro-GFP-DFCP1	Addgene	Addgene_38269
psPAX2	Addgene	Addgene_12260
pMD2.G	Addgene	Addgene_12259
VSGg	Addgene	Addgene_14888
gag/pol	Addgene	Addgene_14887

### Sheet: Software
Key Resources - Software
Software	RRID
FIJI	SCR_002285
Cytobank	SCR_014043
LIMMA	SCR_010943
GraphPad Prism	SCR_002798
