## Supplemental Table 2 for "Vertical inhibition of the autophagy pathway impairs growth and enhances sensitivity to mTORC1 inhibition in pancreatic ductal adenocarcinoma"

### Sheet: sheet 1
Autophagy related genes in CQ treatment arm of CRISPR Cas-9 loss-of-function screen
Gene	MAGeCK β score	Adjusted p-value	Significance
CSNK2B	-1.9268	5.6988e-13	***
MTOR	-1.0218	2.7691e-08	***
VCP	-1.087	5.6578e-08	***
UVRAG	-1.178	8.3489e-08	***
PRKAB2	-0.7465	3.546e-07	***
GAPDH	-1.2315	6.1522e-07	***
RPTOR	-1.0936	9.1463e-07	***
SUPT5H	-0.99575	3.9234e-06	***
PIK3C3	-1.6227	1.0997e-05	***
UBA52	-1.1089	1.1678e-05	***
TSPO	-0.61919	1.3022e-05	***
MARK2	-0.53498	5.5264e-05	***
CDC37	-0.71707	5.7983e-05	***
CHMP2A	-1.088	6.7449e-05	***
CAMKK2	-0.44215	9.6894e-05	***
PIP4K2A	-0.69691	0.00017217	***
CDK5R1	-0.56409	0.00044041	***
RIPK2	-0.41393	0.00077216	***
HSP90AB1	-0.73014	0.00097293	***
HK2	-0.47799	0.00097993	***
HSP90AA1	-0.42691	0.0012133	**
PIKFYVE	-0.46693	0.0017443	**
PIP4K2C	-0.46946	0.0022103	**
IFNA4	-0.54158	0.0023477	**
NRBP2	-0.45195	0.003545	**
MAP3K7	-0.43344	0.0037124	**
IFNA21	-0.44595	0.0039341	**
PHF23	-0.81698	0.0045031	**
PRKAB1	-0.45744	0.0052067	**
HIF1A	-0.40796	0.0058431	**
PRKACA	-0.50805	0.0092468	**
HSPB8	-0.38078	0.0092542	**
PRKAA1	-0.43784	0.011379	*
KDR	-0.35967	0.014121	*
AKT1	-0.66625	0.014422	*
PRKAG3	-0.37398	0.020448	*
PIK3R4	-0.43717	0.022066	*
PIM2	-0.25567	0.026854	*
TBK1	-0.30116	0.044197	*
ULK2	-0.46086	0.047058	*
MAPK3	-0.29197	0.047232	*
RPS27A	-0.66119	0.057354
PINK1	-0.35089	0.066198
LRRK2	-0.44579	0.072639
CDK5	-0.27186	0.075269
TSC2	-0.32937	0.080399
IKBKG	-0.47924	0.095249
MAPK8	-0.40944	0.10071
SIRT1	-0.29266	0.10398
PIK3CA	-0.7021	0.13446
SRC	-0.24097	0.13446
CSNK2A1	-0.41736	0.14058
NPRL2	-0.19861	0.16174
PIK3C2B	-0.43035	0.19174
HDAC10	-0.20645	0.22172
RALB	-0.31347	0.24637
PIP4K2B	-0.38274	0.25852
PLIN3	-0.24609	0.25934
PPARGC1A	-0.21573	0.2754
TSC1	-0.17765	0.31605
GSK3A	-0.10993	0.32575
FBXW7	-0.20051	0.37167
SQSTM1	-0.14417	0.44364
PRKAG2	-0.092763	0.53307
ULK1	0.13695	0.54663
CSNK2A2	-0.24795	0.5477
ADRB2	-0.078522	0.58732
PRKAG1	-0.087699	0.59462
PRKAA2	-0.063688	0.75809
HDAC6	-0.029926	0.85737
ERN1	-0.036355	0.88958
ULK3	0.016936	0.91367
	*, p < 0.05; **, p < 0.01; ***, p < 0.001.
