## Supplemental Table 4 for "Vertical inhibition of the autophagy pathway impairs growth and enhances sensitivity to mTORC1 inhibition in pancreatic ductal adenocarcinoma"

### Sheet: Sheet1
Significance of RPPA antibodies following indicated treatments
Antibody	ULK-101 4 h	CQ 4 h	CQ + ULK-101 4 h	PIKfyvei 4 h	PIKfyvei + ULK-101 4 h	ULK-101 24 h	CQ 24 h	CQ + ULK-101 24 h	PIKfyvei 24 h	PIKfyvei + ULK-101 24 h	ULK-101 72 h	CQ 72 h	CQ + ULK-101 72 h	PIKfyvei 72 h	PIKfyvei + ULK-101 72 h
4E-BP1 (T70)						**		**
4E-BP1 (S65)
4E-BP1(T37/46)
AKT (S473) XP
AKT (T308)		*			***			*		**
ALDH													**
ALK							*	*
ALK (Y1586)		*	**			*	*	*
ALK (Y1604)						*	*	*							*
AMPKα (T172)						*	*	**							*
AMPKα1 (S485)
ATG12
ATG5							*	**
ATM (S1981)
ACLY (S455)					**										***
ATR (S428)			*			*	*	*
ACC (S79)													*
Aurora A (T288)/B (T232)/C (T198)													*		*
BAD (S112)						**					*		***
BAD (S136)
BAD (S155)		*											**
BIM
B-Raf (S445)
BCL2 (S70)
BCL2 (T56)						*	**	**		*					*
Beclin 1													**
BLVRB (biliverdin reductase B)
CD276
CD3ζ
CD44															*
CD45
CD63															*
CD68
CD9	**	***	***	**	***		*	***	*	***			***	***	***
Caspase-3, cleaved (D175)
Caspase-6, cleaved (D162)															**
Caspase-7, cleaved (D198)															**
Caspase-9, cleaved (D315)
β-Catenin (S33/37/T41)					***
Chk-1 (S345)					***
Chk-2 (S33/35)				*
SOD1
EGFR															*
EGFR (Y1068)						*
EGFR (Y1148)
EGFR (Y1173)							*	*		**
ERK 1/2
ERK 1/2 (T202/Y204)	***		***		***	***		***		***	**		***
Elk-1 (S383)
FAK (Y397)
FAK (Y576/577)
GSK3α (S21)
GSK3β (S9)					***					*			**
GSK3α/β (S21/9)					*					*			**
HER2 (Y1248)
HER3			***		***
HER3 (Y1289)			*		*								*
HER4
HMOX1						**		**							*
Histone H2A.X (S139)								*
Histone H3 (S10)
Histone H3 (S28)
ICAM1							*
IκBα (S32/36)
LC3B								*	*	*		***	***	***	***
LKB1 (S334)
MEK1/2 (S217/221)						*	*	*
MHC Class I															*
MSK1 (S360)							**	*		*
Met (Y1234/1235)			***		***
NF-κB p65 (S536)
NPM (T199)													*
PAK1 (S199/204)/PAK2 (S192/197)								*				*			***
PAK2 (S20)
PARP, cleaved (D214)
PDK1 (S241)					**										*
PDL1 (Clone 28 8)
PDL1 (Clone E1L3N)	*		*		**	***	*	***			*		***
PKA C (T197)
PKC α/β II (T638/641)
PKC δ (T505)
PKC β II (S660)
PKC θ (T538)
PKC ζ/λ (T410/403)										*
PLCγ1
PLK1 (T210)
PRAS40 (T246)			*
PRK1 (T774) PRK2 (T816)			***
PTEN (S380)													***		***
Ras (RAS10)
RSK3 (T356/S360)													**
Ras-GRF1 (S916)													*
Rb (S780)													***	***	***
Ret (Y905)
Ron(Y1353)					**
S6 Ribosomal Protein (S235/236)
S6 Ribosomal Protein (S240/244)
SAPK/JNK (T183/Y185)	*					*		*
SEK1/MKK4 (S80)
SGK1 (S78)
SHIP1 (Y1020)
SHIP1 (Y564)					*										**
SHP2 (Y580)			*
SHC (Y317)					**		**	*		*
Src (Y527)
Src Family (Y416)
STAT1 (Y701)
STAT2 (Y690)
STAT3 (S727)					*
STAT4 (Y693)
STAT5 (Y694)
STAT6 (Y641)
Syk (Y525/526)
Syndecan-1 (CD138)
Tuberin/TSC2 (Y1571)			*
VEGFR 2 (Y1175)
VEGFR 2 (Y951)															*
VEGFR 2 (Y996)
YAP (S127)	*				**
Zap-70 (Y319)/Syk (Y352)	***	**	***	*				*
cAbl (T735)
cAbl (Y245)		*			***			*
c-PLA2 (S505)	**		*
c-Kit (Y703)			**
c-Kit (Y719)
c-Myc
c-Raf (S259)
eIF4G (S1108)				*							***		***		**
mTOR (S2448)
p21 (T187)							*	**		*		**	**	**	***
p38 MAPK (T180/Y182)
p40 PHOX (T154)					*
p53 (S15)
p62/SQSTM1									***			**		***	***
p70 S6 Kinase (S371)
p70 S6 Kinase (T389)
p70 S6 Kinase (T412)		*
p90RSK (S380)							*
p90RSK (T359/S363)							*								**
